# Multidimensional proteomics identifies molecular trajectories of cellular aging and rejuvenation

**DOI:** 10.1101/2023.03.09.531951

**Authors:** Mario Leutert, Joe Armstrong, Anja R. Ollodart, Kyle Hess, Michael Muir, Ricard A. Rodriguez-Mias, Matt Kaeberlein, Maitreya Dunham, Judit Villén

**Author notes:** Correspondence (M.L.), (J.V.).

## Abstract

The declining capacity of cells to maintain a functional proteome is a major driver of cellular dysfunction and decreased fitness in aging. Here we assess the impact of aging on multiple proteome dimensions, which are reflective of function, across the replicative lifespan of *Saccharomyces cerevisiae*. We quantified protein abundance, protein turnover, protein thermal stability, and protein phosphorylation in mother yeast cells and their derived progeny at different ages. We find progressive and cumulative proteomic alterations that are reflective of dysregulation of complex assemblies, mitochondrial remodeling, post-translational activation of the AMPK/Snf1 energy sensor in mother cells, and an overall shift from biosynthetic to energy-metabolic processes. Our multidimensional proteomic study systematically corroborates previous findings of asymmetric segregation and daughter cell rejuvenation, and extends these concepts to protein complexes, protein phosphorylation, and activation of signaling pathways. Lastly, profiling age-dependent proteome changes in a caloric restriction model of yeast provided mechanistic insights into longevity, revealing minimal remodeling of energy-metabolic pathways, improved mitochondrial maintenance, ameliorated protein biogenesis, and decreased stress responses. Taken together, our study provides thousands of age-dependent molecular events that can be used to gain a holistic understanding of mechanisms of aging.
