## Supplementary Table 7 for "Multidimensional proteomics identifies molecular trajectories of cellular aging and rejuvenation"

### Sheet: description
Protein asymmetric segregation
Proteins that have beed identified to be asymetrically seggregated based on protein and turnover age score
column	column desription
reference	Systematic Name
gene	Gene Name
protein_age_score	age score of protein abundance
turnover_age_score	age score of protein turnover
reported	previously reported to be asymmetrically segregated to mother cells
daughter_break_down	asymetric segregation break down in daughters from old mohers

### Sheet: asymmetric_segregation
reference	gene	protein_age_score	turnover_age_score	reported	daughter_break_down
YBR086C	IST2	0.468631	-0.245244	TRUE	FALSE
YDR033W	MRH1	0.180934	-0.244046	TRUE	FALSE
YDR321W	ASP1	0.72593	-0.492342	TRUE	FALSE
YEL013W	VAC8	0.689902	-0.425575	TRUE	FALSE
YGL255W	ZRT1	0.559019	-0.345408	TRUE	FALSE
YBR072W	HSP26	1.81295	-0.152478	TRUE	FALSE
YLR025W	SNF7	0.274982	-0.208428	TRUE	FALSE
YBR092C	PHO3	0.150615	-0.335414	TRUE	FALSE
YER081W	SER3	0.142031	-0.393887	TRUE	FALSE
YGR189C	CRH1	0.703544	-0.785967	TRUE	FALSE
YGR279C	SCW4	2.48385	-2.07188	TRUE	FALSE
YGR282C	BGL2	0.956788	-1.0549	TRUE	FALSE
YHR025W	THR1	0.930389	-0.721268	TRUE	FALSE
YIL125W	KGD1	0.136567	-0.322345	TRUE	FALSE
YJR121W	ATP2	0.241051	-0.172654	TRUE	FALSE
YKL077W	YKL077W	0.118916	-0.116518	TRUE	FALSE
YKL080W	VMA5	0.265771	-0.394682	TRUE	FALSE
YLR286C	CTS1	0.108451	-0.956805	TRUE	FALSE
YLR300W	EXG1	1.255	-1.99039	TRUE	FALSE
YMR215W	GAS3	0.157406	-0.599796	TRUE	FALSE
YMR305C	SCW10	2.11134	-1.6463	TRUE	FALSE
YAL012W	CYS3	0.121144	-0.32783	FALSE	FALSE
YAR007C	RFA1	0.216839	-0.155987	FALSE	FALSE
YBL050W	SEC17	0.147161	-0.40276	FALSE	FALSE
YBL091C	MAP2	0.344808	-0.380412	FALSE	FALSE
YBR149W	ARA1	0.568227	-0.479194	FALSE	FALSE
YDL022W	GPD1	0.603633	-0.13195	FALSE	FALSE
YDR074W	TPS2	0.106555	-0.356019	FALSE	FALSE
YDR135C	YCF1	0.36853	-0.229028	FALSE	FALSE
YDR153C	ENT5	0.117113	-0.178093	FALSE	FALSE
YFL004W	VTC2	0.13272	-0.253427	FALSE	FALSE
YFL005W	SEC4	0.235647	-0.159462	FALSE	FALSE
YGL049C	TIF4632	0.127599	-0.21271	FALSE	FALSE
YGL181W	GTS1	0.208808	-0.377988	FALSE	FALSE
YGR130C	YGR130C	0.367902	-0.390601	FALSE	FALSE
YGR152C	RSR1	0.341417	-0.317728	FALSE	FALSE
YGR193C	PDX1	0.172008	-0.250264	FALSE	FALSE
YIL063C	YRB2	0.188681	-0.141726	FALSE	FALSE
YIL074C	SER33	0.15313	-0.501875	FALSE	FALSE
YIL115C	NUP159	0.13872	-0.212407	FALSE	FALSE
YJL020C	BBC1	0.300055	-0.323261	FALSE	FALSE
YJL076W	NET1	0.208788	-0.112429	FALSE	FALSE
YKL126W	YPK1	0.352808	-0.46905	FALSE	FALSE
YKL179C	COY1	0.254055	-0.132728	FALSE	FALSE
YKR014C	YPT52	0.287478	-0.4667	FALSE	FALSE
YLL001W	DNM1	0.255946	-0.227545	FALSE	FALSE
YLL050C	COF1	0.111951	-0.38653	FALSE	FALSE
YLR114C	AVL9	0.251378	-0.148567	FALSE	FALSE
YLR248W	RCK2	0.494588	-0.277599	FALSE	FALSE
YLR309C	IMH1	0.128969	-0.128606	FALSE	FALSE
YLR330W	CHS5	0.189465	-0.306524	FALSE	FALSE
YML017W	PSP2	0.357926	-0.28753	FALSE	FALSE
YML070W	DAK1	0.41206	-0.102496	FALSE	FALSE
YMR031C	EIS1	0.148056	-0.622275	FALSE	FALSE
YMR261C	TPS3	0.26712	-0.505936	FALSE	FALSE
YMR298W	LIP1	0.296434	-0.242962	FALSE	FALSE
YNL098C	RAS2	0.392283	-0.500532	FALSE	FALSE
YNL131W	TOM22	0.244503	-0.204844	FALSE	FALSE
YNL157W	IGO1	0.556202	-0.158455	FALSE	FALSE
YNL231C	PDR16	0.272628	-0.132449	FALSE	FALSE
YNL243W	SLA2	0.260755	-0.291824	FALSE	FALSE
YOL004W	SIN3	0.149909	-0.163623	FALSE	FALSE
YOR014W	RTS1	0.160388	-0.291682	FALSE	FALSE
YOR042W	CUE5	0.332768	-0.418134	FALSE	FALSE
YOR195W	SLK19	0.220382	-0.454065	FALSE	FALSE
YDL065C	PEX19	0.346454	-0.278656	FALSE	FALSE
YBR106W	PHO88	0.135518	-0.17951	FALSE	FALSE
YJR144W	MGM101	0.183502	-0.212058	FALSE	FALSE
YKL195W	MIA40	0.323282	-0.57335	FALSE	FALSE
YAL016W	TPD3	0.425908	-0.199537	FALSE	FALSE
YBL069W	AST1	0.244166	-0.35072	FALSE	FALSE
YBR052C	RFS1	0.297611	-0.528571	FALSE	FALSE
YBR126C	TPS1	0.116046	-0.783812	FALSE	FALSE
YBR177C	EHT1	0.391363	-0.41632	FALSE	FALSE
YCL057W	PRD1	0.273735	-0.539378	FALSE	FALSE
YCR004C	YCP4	0.335606	-0.519283	FALSE	FALSE
YDL097C	RPN6	0.101199	-0.375578	FALSE	FALSE
YDL124W	YDL124W	0.139354	-0.158269	FALSE	FALSE
YDR032C	PST2	0.298114	-0.336573	FALSE	FALSE
YDR148C	KGD2	0.298252	-0.227847	FALSE	FALSE
YDR272W	GLO2	0.324321	-0.375236	FALSE	FALSE
YDR322W	MRPL35	0.180967	-0.385642	FALSE	FALSE
YDR513W	GRX2	0.149521	-0.148718	FALSE	FALSE
YEL047C	FRD1	0.115867	-0.104225	FALSE	FALSE
YER023W	PRO3	0.140159	-0.13739	FALSE	FALSE
YER062C	GPP2	0.824938	-0.141528	FALSE	FALSE
YFL010C	WWM1	0.33123	-0.117709	FALSE	FALSE
YFL018C	LPD1	0.150381	-0.26576	FALSE	FALSE
YFR004W	RPN11	0.162676	-0.289202	FALSE	FALSE
YFR006W	YFR006W	0.398747	-0.254673	FALSE	FALSE
YFR050C	PRE4	0.320683	-0.139954	FALSE	FALSE
YGL001C	ERG26	0.229659	-0.490023	FALSE	FALSE
YGL048C	RPT6	0.207224	-0.289107	FALSE	FALSE
YGL068W	MNP1	0.464375	-0.260792	FALSE	FALSE
YGL115W	SNF4	0.495745	-0.345684	FALSE	FALSE
YGL157W	ARI1	0.223553	-0.325674	FALSE	FALSE
YHL021C	AIM17	0.137071	-0.397211	FALSE	FALSE
YHR008C	SOD2	0.167971	-0.747236	FALSE	FALSE
YHR037W	PUT2	0.213544	-0.300101	FALSE	FALSE
YHR063C	PAN5	0.289162	-0.116088	FALSE	FALSE
YHR108W	GGA2	0.275472	-0.201508	FALSE	FALSE
YIL062C	ARC15	0.134963	-0.523524	FALSE	FALSE
YIL075C	RPN2	0.116993	-0.132059	FALSE	FALSE
YIL111W	COX5B	0.92404	-0.857447	FALSE	FALSE
YIL124W	AYR1	0.183255	-0.322809	FALSE	FALSE
YIR004W	DJP1	0.216131	-0.129502	FALSE	FALSE
YIR038C	GTT1	0.182123	-0.485861	FALSE	FALSE
YJL001W	PRE3	0.132816	-0.537925	FALSE	FALSE
YJL002C	OST1	0.473956	-0.223145	FALSE	FALSE
YJL172W	CPS1	0.764637	-0.252569	FALSE	FALSE
YJL178C	ATG27	0.221715	-0.225118	FALSE	FALSE
YJL192C	SOP4	0.26656	-0.180153	FALSE	FALSE
YKL016C	ATP7	0.213348	-0.305048	FALSE	FALSE
YKL142W	MRP8	0.252779	-0.775111	FALSE	FALSE
YKL213C	DOA1	0.372832	-0.38405	FALSE	FALSE
YKR016W	MIC60	0.352607	-0.463605	FALSE	FALSE
YKR042W	UTH1	0.698545	-1.68405	FALSE	FALSE
YLR056W	ERG3	0.216469	-0.134723	FALSE	FALSE
YLR216C	CPR6	0.243524	-0.258467	FALSE	FALSE
YLR250W	SSP120	0.165241	-0.219873	FALSE	FALSE
YLR351C	NIT3	0.193665	-0.199234	FALSE	FALSE
YLR378C	SEC61	0.4159	-0.146396	FALSE	FALSE
YML001W	YPT7	0.331445	-0.222176	FALSE	FALSE
YML057W	CMP2	0.510305	-0.411945	FALSE	FALSE
YML092C	PRE8	0.159262	-0.234175	FALSE	FALSE
YML110C	COQ5	0.293227	-0.281634	FALSE	FALSE
YMR022W	UBC7	0.656142	-0.25067	FALSE	FALSE
YMR027W	YMR027W	0.320915	-0.473003	FALSE	FALSE
YMR072W	ABF2	0.296541	-0.116024	FALSE	FALSE
YMR099C	YMR099C	0.151192	-0.195286	FALSE	FALSE
YMR272C	SCS7	0.109516	-0.167514	FALSE	FALSE
YMR297W	PRC1	0.730078	-1.09439	FALSE	FALSE
YNL016W	PUB1	0.350887	-0.268491	FALSE	FALSE
YNL315C	ATP11	0.452723	-0.40845	FALSE	FALSE
YOR069W	VPS5	0.286145	-0.48289	FALSE	FALSE
YOR265W	RBL2	0.139216	-0.158929	FALSE	FALSE
YOR317W	FAA1	0.246424	-0.152613	FALSE	FALSE
YPL129W	TAF14	0.378741	-0.125982	FALSE	FALSE
YPL208W	RKM1	0.103342	-0.559541	FALSE	FALSE
YPL262W	FUM1	0.162043	-0.173764	FALSE	FALSE
YPR004C	AIM45	0.226411	-0.1795	FALSE	FALSE
YPR154W	PIN3	0.592069	-0.460652	FALSE	FALSE
YPR173C	VPS4	0.122988	-0.225187	FALSE	FALSE
YPR160W	GPH1	1.54348	-0.579866	TRUE	TRUE
YMR105C	PGM2	0.960384	-0.593386	TRUE	TRUE
YNL160W	YGP1	0.896315	-1.16124	TRUE	TRUE
YCL040W	GLK1	0.35927	-0.719835	FALSE	TRUE
YDR358W	GGA1	0.441804	-0.992391	FALSE	TRUE
YLR270W	DCS1	0.385827	-0.13755	FALSE	TRUE
YOR230W	WTM1	0.824308	-0.333877	FALSE	TRUE
YBL078C	ATG8	0.971661	-0.454937	FALSE	TRUE
YBR139W	YBR139W	1.02341	-0.247067	FALSE	TRUE
YBR269C	SDH8	0.373588	-0.649386	FALSE	TRUE
YEL024W	RIP1	0.640418	-0.519688	FALSE	TRUE
YFR053C	HXK1	1.06372	-0.531422	FALSE	TRUE
YGL037C	PNC1	0.218737	-0.647222	FALSE	TRUE
YHR051W	COX6	0.408286	-0.355989	FALSE	TRUE
YIL136W	OM45	1.10401	-0.430849	FALSE	TRUE
YIL162W	SUC2	1.43249	-0.573708	FALSE	TRUE
YJL052W	TDH1	1.72545	-0.425774	FALSE	TRUE
YKL085W	MDH1	0.507217	-0.611325	FALSE	TRUE
YKL148C	SDH1	0.708867	-0.603133	FALSE	TRUE
YLL041C	SDH2	0.246518	-0.518271	FALSE	TRUE
YNL015W	PBI2	0.814432	-0.245505	FALSE	TRUE
YNR001C	CIT1	0.513112	-0.321376	FALSE	TRUE
YOR215C	AIM41	0.543401	-0.749236	FALSE	TRUE
YOR285W	RDL1	0.236784	-0.541054	FALSE	TRUE
YOR374W	ALD4	1.41142	-0.561882	FALSE	TRUE
YPL154C	PEP4	0.959246	-0.731147	FALSE	TRUE
YPR127W	YPR127W	1.05067	-0.113584	FALSE	TRUE
YPR160W	GPH1	1.54348	-0.579866	TRUE	TRUE
YKR046C	PET10	1.27164	-0.46283	TRUE	TRUE
YMR105C	PGM2	0.960384	-0.593386	TRUE	TRUE
YNL160W	YGP1	0.896315	-1.16124	TRUE	TRUE
YCL040W	GLK1	0.35927	-0.719835	FALSE	TRUE
YDR171W	HSP42	0.194306	-0.161017	FALSE	TRUE
YDR358W	GGA1	0.441804	-0.992391	FALSE	TRUE
YEL060C	PRB1	0.786534	-0.256531	FALSE	TRUE
YMR173W	DDR48	0.320973	-0.999556	FALSE	TRUE
YNL173C	MDG1	0.666049	-0.876469	FALSE	TRUE
YGR254W	ENO1	0.470552	-0.626207	FALSE	TRUE
YOR230W	WTM1	0.824308	-0.333877	FALSE	TRUE
YAL005C	SSA1	0.39363	-0.495419	FALSE	TRUE
YBL045C	COR1	0.257872	-0.296113	FALSE	TRUE
YBL078C	ATG8	0.971661	-0.454937	FALSE	TRUE
YBR026C	ETR1	0.221218	-0.726253	FALSE	TRUE
YBR053C	YBR053C	0.702349	-0.71274	FALSE	TRUE
YBR139W	YBR139W	1.02341	-0.247067	FALSE	TRUE
YBR269C	SDH8	0.373588	-0.649386	FALSE	TRUE
YDL078C	MDH3	0.260673	-0.218141	FALSE	TRUE
YDR258C	HSP78	0.136506	-0.286503	FALSE	TRUE
YEL024W	RIP1	0.640418	-0.519688	FALSE	TRUE
YFR053C	HXK1	1.06372	-0.531422	FALSE	TRUE
YGL037C	PNC1	0.218737	-0.647222	FALSE	TRUE
YGL256W	ADH4	0.585482	-1.10604	FALSE	TRUE
YHR051W	COX6	0.408286	-0.355989	FALSE	TRUE
YHR104W	GRE3	0.404696	-0.590099	FALSE	TRUE
YIL136W	OM45	1.10401	-0.430849	FALSE	TRUE
YIL162W	SUC2	1.43249	-0.573708	FALSE	TRUE
YIR037W	HYR1	0.509021	-0.668399	FALSE	TRUE
YJL052W	TDH1	1.72545	-0.425774	FALSE	TRUE
YJL217W	REE1	0.348239	-0.125246	FALSE	TRUE
YKL085W	MDH1	0.507217	-0.611325	FALSE	TRUE
YKL103C	APE1	0.678475	-0.148903	FALSE	TRUE
YKL148C	SDH1	0.708867	-0.603133	FALSE	TRUE
YKL150W	MCR1	0.165474	-0.43932	FALSE	TRUE
YLL041C	SDH2	0.246518	-0.518271	FALSE	TRUE
YLR178C	TFS1	0.728203	-0.403241	FALSE	TRUE
YML028W	TSA1	0.654407	-0.34911	FALSE	TRUE
YML120C	NDI1	0.145303	-0.173417	FALSE	TRUE
YNL015W	PBI2	0.814432	-0.245505	FALSE	TRUE
YNL239W	LAP3	0.902375	-0.554354	FALSE	TRUE
YNR001C	CIT1	0.513112	-0.321376	FALSE	TRUE
YOR215C	AIM41	0.543401	-0.749236	FALSE	TRUE
YOR285W	RDL1	0.236784	-0.541054	FALSE	TRUE
YOR374W	ALD4	1.41142	-0.561882	FALSE	TRUE
YPL154C	PEP4	0.959246	-0.731147	FALSE	TRUE
YPL170W	DAP1	0.438025	-0.41474	FALSE	TRUE
YPR127W	YPR127W	1.05067	-0.113584	FALSE	TRUE
